# Cryptic bacterial pathogens of diatoms peak during senescence of a winter diatom bloom

**DOI:** 10.1101/2023.06.22.545670

**Authors:** Laura Branscombe, Ellen L. Harrison, Choong Zhi Yi Daniel, Matthew Keys, Claire Widdicombe, William H. Wilson, Michael Cunliffe, Katherine Helliwell

## Abstract

Diatoms are globally abundant algae that form extensive blooms in aquatic ecosystems. Certain bacteria behave antagonistically towards diatoms, killing or inhibiting their growth. Despite their crucial implications to diatom health and bloom control, insight of the prevalence and dynamics of antagonistic bacteria in nature is lacking. We report an ecosystem assessment of the diversity and seasonal patterns of bacterial antagonists of diatoms via regular plaque-assay sampling in the Western English Channel (WEC), where diatoms frequently bloom. Unexpectedly, peaks in antagonist detection did not occur during characteristic spring blooms, but coincided with a winter bloom of *Coscinodiscus*, suggesting bacterial pathogens likely influence distinct diatom host populations. We isolated multiple antagonists, spanning 4 classes and 10 bacterial orders. Many species had no prior reports of pathogenicity towards diatoms, and we verified diatom growth inhibitory effects of 8 isolates. In all cases tested, pathogenicity was activated by pre-exposure to diatom organic matter. Discovery of widespread ‘cryptic’ antagonistic activity evident under specific conditions, indicates that bacterial pathogenicity towards diatoms is more prevalent than previously recognised. Finally, mining *Tara* Oceans data revealed the global biogeography of WEC antagonists and co-occurrence patterns with diatom hosts. Our study indicates that multiple, diverse antagonistic bacteria have potential to impact diatom growth and bloom dynamics in marine waters globally.
