## Supplementary Data for "Cryptic bacterial pathogens of diatoms peak during senescence of a winter diatom bloom"

### Sheet: Dataset S1
Strain	Class	Order	Sequence	Length (bp)	Plaque no.
Thalassospira lohafexi	Alphaproteobacteria	Rhodospirillales	CTTTCGGGAACTGGAGAGTGGCGCACGGGTGAGTACACGCGTGGGGACCTACCTCTTAGTGGGGGATAACGGTTGGAAACGACCGCTAATACCGCATACGCCCTTCGGGGGAAAGATTTATCGCTAAGAGATGGACCCGCGTTGGATTAGATAGTTGGTGAGGTAATGGCTCACCAAGTCGGCGATCCATAGCTGGTTTGAGAGGATGATCAGCCACACTGGGACTGAGACACGGCCCAGACTCCTACGGGAGGCAGCAGTGGGGAATATTGGACAATGGGGGCAACCCTGATCCAGCCATGCCGCGTGAGTGAAGAAGGCCTTCGGGTTGTAAAGCTCTTTCAGATGCGAAGATGATGACGGTAACATCAGAAGAAGCCCCGGCTAATTTCGTGCCAG…	10325	17
Ponticoccus alexandrii	Alphaproteobacteria	Rhodobacterales	GGACGGGTGAGTAACGCGTGGGAATATGCCCTTCTCTGCGGAATAGCCACTGGAAACGGTGAGTAATACCGCATACGCCCTTCGGGGGAAAGATTTATCGGAGAAGGATTAGCCCGCGTTAGATTAGGTAGTTGGTGGGGTAATGGCCTACCAAGCCTACGATCTATAGCTGGTTTTAGAGGATGATCAGCCACACTGGGACTGAGACACGGCCCAGACTCCTACGGGAGGCAGCAGTGAGGAATCTTAGACAATGGGCGCAAGCCTGATCTAGCCATGCCGCGTGTGTGATGAAGGCCTTAGGGTCGTAAAGCACTTTCGCCAGAGATGATAATGACAGTATCTGGTAAAGAAACCCCGGCTAACTCCGTGCCAGCAGCCGCGGTAATACGGAGGGGG…	1215	5
Roseovarius mucosus	Alphaproteobacteria	Rhodobacterales	GATAGCCACTGGAAACGGTGAGTAATACCGCATACGCCCTTTGGGGGAAAGATTTATCGGAGGAGGATCGGCCCGCGTTGGATTAGGTAGTTGGTGGGGTAATGGCCTACCAAGCCTACGATCCATAGCTGGTTTTAGAGGATGATCAGCCACACTGGGACTGAGACACGGCCCAGACTCCTACGGGAGGCAGCAGTGGGGAATCTTAGACAATGGGCGCAAGCCTGATCTAGCCATGCCGCGTGAGTGACGAAGGCCTTAGGGTCGTAAAGCTCTTTCGCCAGAGATGATAATGACAGTATCTGGTAAAGAAACCCCGGCTAACTCCGTGCCAGCAGCCGCGGTAATACGGAGGGGGTTAGCGTTGTTCGGAATTACTGGGCGTAAAGCGCACGTAGG…	961	6
Aestuariivita sp.	Alphaproteobacteria	Rhodobacterales	GCACCCTTCGGGGCGAGCGGCGGACGGGTTAGTAACGCGTGGGAACGTACCCAGATCTACGGAATAGCCTCGGGAAACTGAGAGTAATACCGTATACGCCCTTCGGGGGAAAGATTTATCGGATTTGGATCGGCCCGCGTTAGATTAGATAGTTGGTGGGGTAACGGCCTACCAAGTCTACGATCTATAGCTGGTTTTAGAGGATGATCAGCAACACTGGGACTGAGACACGGCCCAGACTCCTACGGGAGGCAGCAGTGGGGAATCTTAGACAATGGGCGAAAGCCTGATCTAGCGATGCCGCGTGAGTGATGAAGGCCTTAGGGTCGTAAAGCTCTTTCGCCAGGGATGATAATGACAGTACCTGGTAAAGAAACCCCGGCTAACTCCGTGCCAGCA…	1288	45W
Oceanicaulis alexandrii	Alphaproteobacteria	Caulobacterales	CACCCTTCGGGGTGAGCGGCAGACGGGTGAGTAACGCGTGGGAACGTGCCCTTTGGTTCGGAATAGCCCTTGGAAACGAGGAGTAATGCCGAATGTGCCCTTCGGGGGAAAGATTTATCGCCAAAGGATCGGCCCGCGTTAGATTAGCTTGTTGGTGAGGTAACGGCTCACCAAGGCGACGATCTATAGCTGGTCTGAGAGGATGATCAGCCACACTGGGACTGAGACACGGCCCAGACTCCTACGGGAGGCAGCAGTGGGGAATCTTGGACAATGGGCGAAAGCCTGATCCAGCCATTCCGCGTGGATGATGAAGGCCCTAGGGTTGTAAAATCCTTTCGGCAGGGAAGATAATGACGGTACCTGCTAAAGAAGCCCCGGCTAACTCCGTGCCAGCAG…	1298	49W
Hoeflea phototrophica	Alphaproteobacteria	Rhizobiales	TCTCTTCGGAGGCAGTGGCAGACGGGTGAGTAACGCGTGGGAATCTACCCATCTCTACGGAACAACAGTTGGAAACGACTGCTAATACCGTATACGCCCTTCGGGGGAAAGATTTATCGGAGATGGATGAGCCCGCGTTGGATTAGCTAGTTGGTGGGGTAAAGGCCTACCAAGGCGACGATCCATAGCTGGTCTGAGAGGATGATCAGCCACACTGGGACTGAGACACGGCCCAGACTCCTACGGGAGGCAGCAGTGGGGAATATTGGACAATGGGCGCAAGCCTGATCCAGCCATGCCGCGTGTGTGATGAAGGCCCTAGGGTTGTAAAGCACTTTCAACGGTGAAGATAATGACGGTAACCGTAGAAGAAGCCCCGGCTAACTTCGTGCCAGCAGC…	1316	27
Hoeflea halophila	Alphaproteobacteria	Rhizobiales	GGAGTGAGCGGCAGACGGGTGAGTAACGCGTGGGAATCTACCCATCTCTACGGAATAACTCAGGGAAACTTGTGCTAATACCGTATACGCCCTTCGGGGGAAAGATTTATCGGAGATGGATGAGCCCGCGTTGGATTAGCTAGTTGGTGGGGTAAAGGCCTACCAAGGCGACGATCCATAGCTGGTCTGAGAGGATGATCAGCCACACTGGGACTGAGACACGGCCCAGACTCCTACGGGAGGCAGCAGTGGGGAATATTGGACAATGGGCGAAAGCCTGATCCAGCCATGCCGCGTGAGTGATGAAGGCCCTAGGGTTGTAAAGCTCTTTCAACGGTGAAGATAATGACGGTAACCGTAGAAGAAGCCCCGGCTAACTTCGTGCCAGCAGCCGCGGTA…	1315	35
Hoeflea alexandrii	Alphaproteobacteria	Rhizobiales	CCCATCTCTACGGAATAACTCAGGGAAACTTGTGCTAATACCGTATACGCCCTTCGGGGGAAAGATTTATCGGAGATGGATGAGCCCGCGTTGGATTAGCTAGTTGGTGGGGGTAAAGGCCTACCAAGGCGGACGATCCATAGCTGGTCTGAGAGGATGATCAGCCACACTGGGACTGAGACACGGCCCAGACTCCTACGGGAGGCAGCAGTGGGGAATATTGGACAATGGGGCGCAAGCCTGATCCAGCCATGCCGCGTGTGTGATGAAGGCCCTAGGGTTGTAAAGCACTTTCAACGGTGAAGATAATGACGGTAACCGTAGAAGAAGCCCCGGCTAACTTCGTGCCAGCAGCCGCGGTAATACGAAGGGGGCTAGCGTTGTTCGGAATTACTGGGC…	1021	62
Ahrensia kielensis	Alphaproteobacteria	Rhizobiales	AGGCAGTGGCAGACGGGTGAGTAACGCGTGGGAATATACCTATCAGTACGGAACAACAGTTGGAAACGACTGCTAATACCGTATACGCCCTTCGGGGGAAAGATTTATTGCTGATAGATTAGCCCGCGTTAGATTAGCTAGATGGTGGGGTAAAGGCCTACCATGGCGACGATCTATAGCTGGTCTGAGAGGATGATCAGCCACACTGGGACTGAGACACGGCCCAGACTCCTACGGGAGGCAGCAGTGGGGAATATTGGACAATGGGCGCAAGCCTGATCCAGCCATGCCGCGTGTGTGATGAAGGCCTTAGGGTTGTAAAGCACTTTCAACGGTGAAGATAATGACGGTAACCGTAGAAGAAGCCCCGGCTAACTTCGTGCCAGCAGCCGCGGTAAT…	1298	30
Marinobacter algicola	Gammaproteobacteria	Alteromonadales	GCTTGCTCCCCGCTGACGAGCGGCGGACGGGTGAGTAATGCATAGGAAACTGCCCAGTAGTGGGGGATAGCCCGGGGAAACCCGGATTAATACCGCATACGCCCTTCGGGGGAAAGCAGGGGATCTTCGGACCTTGCGCTATTGGATGTGCCTATGTCGGATTAGCTAGTTGGTGGGGTAAGAGCCTACCAAGGCGACGATCCGTAGCTGGTCTGAGAGGATGATCAGCCACATCGGGACTGAGACACGGCCCGAACTCCTACGGGAGGCAGCAGTGGGGAATATTGGACAATGGGGGCAACCCTGATCCAGCCATGCCGCGTGTGTGAAGAAGGCTTTCGGGTTGTAAAGCACTTTCAGTGAGGAGGAAAACCTTACGACTAATACTCGTGAGGCTTG…	1356	11
Marinobacter adhaerens	Gammaproteobacteria	Alteromonadales	CTGACGAGCGGCGGACGGGTGAGTAATGCATAGGAAACTGCCCAGTAGTGGGGGATAGCCCGGGGAAACCCGGATTAATACCGCGTACGCCCTTCGGGGGAAAGCAGGGGATCTTCGGACCTTGCGCTATTGGATGTGCCTATGTCGGATTAGCTAGTTGGTGGGGTAAAGGCCTACCAAGGCGACGATCCGTAGCTGGTCTGAGAGGATGATCAGCCACATCGGGACTGAGACACGGCCCGAACTCCTACGGGAGGCAGCAGTGGGGAATATTGGACAATGGGGGCAACCCTGATCCAGCCATGCCGCGTGTGTGAAGAAGGCTTTCGGGTTGTAAAGCACTTTCAGTGAGGAGGAAAACTCTGCGACTAATACTCGTAGGGCTTGACGTTACTCACA…	1041	1
Alteromonas simiduii	Gammaproteobacteria	Alteromonadales	CTTGGGAACTTGCCTTTGCGAGGGGGATAACAGTTGGAAACGACTGCTTTTAATACCGCATAATGTCTTCGGACCAAACGGGGCTTCCTGGGCTCCGGCGCAAAGAGAGGCCCAAGTGAGATTAGCTAGTTGGTAAGGTAACGGCTTACCAAGGCGACGATCTCTTAGCTGTTCTGAGAGGAAGATCACCCACACTGGGACTGAGACCCGGCCCAAAATGACTCCTACGGGAGGCAGCAGTGGGGAATATTGCACAATGGGGGAAACCCTGATGCAGCCATGCCGCGTGTGTGAAGAAGGCCTTTCGGGTTGTAAAGCACTTTCAGTTGTGAGGAAAAGTTAGTAGTTAATACCTGCTAGCCGTGACGTTAACAACAGAAGAAGCACCGGCTAAYTCCG…	1330	61
Halomonas titanicae	Gammaproteobacteria	Oceanospirillales	GTAGCTTGCTACCCGCTGACGAGCGGCGGACGGGTGAGTAATGCATAGGAATCTGCCCGATAGTGGGGGATAACCTGGGGAAACCCAGGCTAATACCGCATACGTCCTACGGGAGAAAGGGGGCTTCGGCTCCCGCTATTGGATGAGCCTATGTCGGATTAGCTAGTTGGTAAGGTAATGGCTTACCAAGGCAACGATCCGTAGCTGGTCTGAGAGGATGATCAGCCACATCGGGACTGAGACACGGCCCGAACTCCTACGGGAGGCAGCAGTGGGGAATATTGGACAATGGGGGCAACCCTGATCCAGCCATGCCGCGTGTGTGAAGAAGGCCCTCGGGTTGTAAAGCACTTTCAGCGAGGAAGAACGCCTATTGGTTAATACCCATTAGGAAAGACA…	1364	48
Pseudomonas lurida	Gammaproteobacteria	Pseudomonadales	CTTGCTTCTCTTGAGAGCGGCGGACGGGTGAGTAATGCCTAGGAATCTGCCTGGTAGTGGGGGATAACGTTCGGAAACGGACGCTAATACCGCATACGTCCTACGGGAGAAAGCAGGGGACCTTCGGGCCTTGCGCTATCAGATGAGCCTAGGTCGGATTAGCTAGTTGGTGGGGTAATGGCTCACCAAGGCGACGATCCGTAACTGGTCTGAGAGGATGATCAGTCACACTGGAACTGAGACACGGTCCAGACTCCTACGGGAGGCAGCAGTGGGGAATATTGGACAATGGGCGAAAGCCTGATCCAGCCATGCCGCGTGTGTGAAGAAGGTCTTCGGATTGTAAAGCACTTTAAGTTGGGAGGAAGGGCAGTTGCCTAATACGTAACTGTTTTGACG…	1351	11
Vibrio diazotrophicus	Gammaproteobacteria	Vibrionales	TTCTCGGGTGGCGAGCGGCGGACAGGGGGGGTGAGTAATGCCTGGGAAATTGCCCTGATGTGGGGGATAACCATTGGAAACGATGGCTAATACCGCATAATAGCTTCGGCTCAAAGAGGGGGACCTTTTCGGGCCTCTCGCGTCAGGATATGCCCAGGTGGGAGGTTTTAGCTAGTTTGGGGTGAGGTAATGGCTCACCAAGGCGAGGCGATCCCTAGCTGGTCTGAGAGGATGATCAGCCACACCTGGAACTGAGACACGGTCCAGACTCCTACGGGAGGCAGCAGTGGGGAATATTGCACAATGGGCGCAAGCCTGATGCAGCCATGCCGCGTGTGTGAAGAAGGCCTTCGGGTTGTAAAGCACTTTCAGTCGTGAGGAAGGTGGTGTTGTTAATAG…	1340	53
Maribacter spongicola	Bacteroidetes	Flavobacteriales	CTCCGCCGACGACCGGCGCACGGGTGCGCACCGCGTATGGAACCTACCTTGTACAGGGGAATAGCCTTTGGAAACGAAGATTAATGCCCCGTGGTACCATGACCCGGCATCGGGATATGGTTAAAGCCTTCGGGCGGTACAAGATGGCCATGCGTCCCATTAGCTAGTTGGTAAGGTAACGGCTTACCAAGGCTACGATGGGTAGGGGCCCTGAGAGGGGGATCCCCCACACTGGTACTGAGACACGGACCAGACTCCTACGGGAGGCAGCAGTGAGGAATATTGGACAATGGAGGAGACTCTGATCCAGCCATGCCGCGTGCAGGAAGAATGCCCTATGGGTAGTAAACTGCTTTTATACGGGAAGAAAAAGAGCTACGTGTAGCTTACTGACGGTAC…	1336	26
Maribacter dokdonensis	Bacteroidetes	Flavobacteriales	GCACCGCGTATGGAACCTGCCTTGTACAGGGGAATAGCCCAGGGAAACTTGGATTAATGCCCCGTAGTACCGTATTTCGGCATCGTTATACGGTTAAAGCCTTCGGGCGGTACAAGATGGCCATGCGTCCCATTAGCTTGTTGGTAAGGTAACGGCTTACCAAGGCTACGATGGGTAGGGGCCCTGAGAGGGGGATCCCCCACACTGGTACTGAGACACGGACCAGACTCCTACGGGAGGCAGCAGTGAGGAATATTGGACAATGGAGGAGACTCTGATCCAGCCATGCCGCGTGCAGGAAGAATGCCCTATGGGTAGTAAACTGCTTTTATACGGGAAGAAAAAGAGCTACGTGTAGCTTACTGACGGTACCGTAAGAATAAGGACCGGCTAACTCCG…	1267	25
Metabacillus idriensis	Bacilli	Bacillales	CTTGACGGTACCTAACCAGAAAGCCACGGCTAACTACGTGCCAGCAGCCGCGGTAATACGTAGGTGGCAAGCGTTGTCCGGAATTATTGGGCGTAAAGCGCGCGCAGGCGGTTTNTTAAGTCTGATGTGAAAGCCCCCGGCTCAACCGGGGAGGGTCATTGGAAACTGGGAAACTTGAGTGCAGAAGAGGAGAGTGGAATTCCACGTGTAGCGGTGAAATGCGTAGAGATGTGGAGGAACACCAGTGGCGAAGGCGACTCTCTGGTCTGTAACTGACGCTGAGGCGCGAAAGCGTGGGGAGCGAACAGGATTAGATACCCTGGTAGTCCACGCCGTAAACGATGAGTGCTAAGTGTTAGAGGGTTTCCGCCCTTTAGTGCTGCAGCTAACGCATTAAGC…	921	33

### Sheet: Dataset S2
Strain	Sequence	Length (bp)	Top Hits	Accession	Percentage Id. (%)	E-value
Chaetoceros sp. 617	AGTTTATTTGGTAGTCTCTTACTACTTGGATACCCGTAGTAATTCTAGAGCTAATACATGCGTCAACACCCGACTTTTGGAAGGGTGGTATTTATTAGATTGAAACCAACTCGCTTCGGCGGTGTAATGGTGATTCATAATAACTTTGCGAATCGCATGGCTTCGGCTGGCGATGGACCATTCAAGTTTCTGCCCTATCAGCTTTGACGGTAGTGTATTGGACTACCGTGGCTTTAACGGGTAACGGAGGATTAGGGTTTGATTCCGGAGAGGGAGCCTGAGAGACGGCTACCACATCCAAGGAAGGCAGCAGGCGCGCAAATTACCCAATCCTGACACAGGGAGGTAGTGACAATAAATAACAATGCCGGGCCTTTCTAGGTCTGGCAATTGGAATGA…	1067	Chaetoceros calcitrans strain CCMP1315	KY852256.1	100	0
			Chaetoceros simplex var. calcitrans	MK331990.1	100	0
			Chaetoceros sp. SEChaet 18S ribosomal RNA gene	KF591596.1	100	0
			Chaetoceros calcitrans strain CCAP 1085/3	MW471016.1	100	0
			Chaetoceros sp. CCAP 1010/3 genomic DNA containing 18S rRNA gene	FR865488.1	100	0
			Chaetoceros muellerii strain CCMP131	AY485453.1	100	0
Skeletonema sp. 627	GATAATCCCTCACTACTTGGATAACCGTAGTAATTCTAGAGCTTTTAATATATGCATCAAAGCGGAACTCTCGGGAACCGCCGTGTTTATTAGTATTAAAAANNCCTTCACTCTTCGGAGTGTGATTTGGTGAGTCATAATAACCTTTCGAATTGCATGACCACGTGTCGGCAATGGATCATTCAAGTTTTTTCTGCCCTATCAGCTTGGGATGGTAGTGTATTTGGGACTACCATGGCTTTAACGGGTAACGAATTGTTAGGGCAAGATTTCGGAGAGGGAGCCTGAGAGACGGCTACCACATTCCAAGGAAGGCAGCAGGCGCGTAAATTACCCAATCCTGACACAGGGAGGTAGTGACAATAAATAACAATGCCGGGCCTTTACAGGTCTGGCAAT…	1552	Skeletonema costatum 18S ribosomal RNA gene, internal...	KY364698.1	98.65	0
			Skeletonema cf. costatum strain RCC70 18S ribosomal RNA gene,...	KT860966.1	98.65	0
			Skeletonema sp. UNC1201 18S ribosomal RNA gene, partial sequence	KJ866908.1	98.65	0
			Skeletonema marinoi strain CNS00042 small subunit ribosomal RN...	MN585960.1	98.65	0
			Skeletonema marinoi strain CNS00041 small subunit ribosomal RN...	MN585959.1	98.65	0
			Skeletonema marinoi strain CNS00040 small subunit ribosomal RN...	MN585958.1	98.65	0
			Skeletonema marinoi strain CNS00038 small subunit ribosomal RN...	MN585956.1	98.65	0
			Skeletonema marinoi strain CNS00037 small subunit ribosomal RN...	MN585955.1	98.65	0
			Skeletonema marinoi strain CNS00035 small subunit ribosomal RN...	MN585953.1	98.65	0
			Skeletonema marinoi strain CNS00033 small subunit ribosomal RN...	MN585951.1	98.65	0
			Skeletonema marinoi strain CNS00032 small subunit ribosomal RN...	MN585950.1	98.65	0
			Skeletonema marinoi strain CNS00028 small subunit ribosomal RN...	MN585946.1	98.65	0
			Skeletonema marinoi strain CNS00021 small subunit ribosomal RN...	MN585939.1	98.65	0
			Skeletonema marinoi strain CNS00020 small subunit ribosomal RN...	MN585938.1	98.65	0
			Skeletonema marinoi strain CNS00018 small subunit ribosomal RN...	MN585936.1	98.65	0
			Skeletonema marinoi strain CNS00015 small subunit ribosomal RN...	MN585934.1	98.65	0
			Skeletonema marinoi strain CNS00013 small subunit ribosomal RN...	MN585932.1	98.65	0
			Skeletonema marinoi strain CNS00008 small subunit ribosomal RN...	MN585926.1	98.65	0
			Skeletonema marinoi strain CNS00007 small subunit ribosomal RN...	MN585925.1	98.65	0
			Skeletonema marinoi strain CNS00005 small subunit ribosomal RN...	MN585924.1	98.65	0
			Skeletonema marinoi strain CNS00004 small subunit ribosomal RN...	MN585922.1	98.65	0
			Skeletonema marinoi strain CNS00002 small subunit ribosomal RN...	MN585920.1	98.65	0
			Skeletonema marinoi strain CNS00001 small subunit ribosomal RN...	MN585919.1	98.65	0
			Skeletonema sp. CCMP782S gene for 18S ribosomal RNA, partial...	AB948142.1	98.65	0
			Skeletonema marinoi strain CNS00225 small subunit ribosomal RN...	MT499906.1	98.65	0
			Skeletonema marinoi strain CNS00224 small subunit ribosomal RN...	MT499905.1	98.65	0
			Skeletonema marinoi strain CNS00222 small subunit ribosomal RN...	MT499903.1	98.65	0
			Skeletonema marinoi strain CNS00221 small subunit ribosomal RN...	MT499902.1	98.65	0
			Skeletonema marinoi strain CNS00220 small subunit ribosomal RN...	MT499901.1	98.65	0
			Skeletonema marinoi strain CNS00218 small subunit ribosomal RN...	MT499899.1	98.65	0
			Skeletonema marinoi strain CNS00100 small subunit ribosomal RN...	MW541629.1	98.65	0
			Skeletonema costatum strain 55 small subunit ribosomal RNA gen...	MW494580.1	98.65	0
			Skeletonema costatum strain 19 small subunit ribosomal RNA gen...	MW494563.1	98.65	0
			Skeletonema costatum strain 10 small subunit ribosomal RNA gen...	MW494556.1	98.65	0
			Skeletonema costatum strain 7 small subunit ribosomal RNA gene...	MW494553.1	98.65	0
			Skeletonema costatum strain 6 small subunit ribosomal RNA gene...	MW494552.1	98.65	0
			Skeletonema sp. FCH023S gene for 18S ribosomal RNA, partial...	AB728774.1	98.65	0
			Skeletonema sp. FTY015S gene for 18S ribosomal RNA, partial...	AB728757.1	98.65	0
			Skeletonema marinoi strain BA98 18S ribosomal RNA gene, partia...	HM805045.1	98.65	0
			Skeletonema sp. FTK001 gene for 18S ribosomal RNA, partial...	AB630060.1	98.65	0
			Skeletonema sp. FOS209 gene for 18S ribosomal RNA, partial...	AB630059.1	98.65	0
			Skeletonema sp. FOS070 gene for 18S ribosomal RNA, partial...	AB630057.1	98.65	0
			Skeletonema sp. FOS052 gene for 18S ribosomal RNA, partial...	AB630056.1	98.65	0
			Skeletonema sp. FOS018 gene for 18S ribosomal RNA, partial...	AB630055.1	98.65	0
			Uncultured marine eukaryote clone ME_Euk_DBT33 18S small subun...	GU385545.1	98.65	0
			Uncultured marine eukaryote clone ME_Euk_DBT11 18S small subun...	GU385518.1	98.65	0
			Uncultured marine eukaryote clone ME_Euk_DBT101 18S small...	GU385511.1	98.65	0
			Skeletonema marinoi strain V52 small subunit ribosomal RNA gen...	HM236349.1	98.65	0
			Skeletonema marinoi strain 090520M small subunit ribosomal RNA...	HM236345.1	98.65	0
			Skeletonema sp. FDK101 gene for 18S ribosomal RNA, partial...	AB572855.1	98.65	0
			Skeletonema sp. FDK094 gene for 18S ribosomal RNA, partial...	AB572854.1	98.65	0
			Skeletonema sp. FDK082 gene for 18S ribosomal RNA, partial...	AB572853.1	98.65	0
			Skeletonema sp. FDK061 gene for 18S ribosomal RNA, partial...	AB572851.1	98.65	0
			Skeletonema sp. FDK054 gene for 18S ribosomal RNA, partial...	AB572850.1	98.65	0
			Skeletonema sp. FDK043 gene for 18S ribosomal RNA, partial...	AB572849.1	98.65	0
			Skeletonema sp. FDK026 gene for 18S ribosomal RNA, partial...	AB572848.1	98.65	0
			Skeletonema sp. FDK024 gene for 18S ribosomal RNA, partial...	AB572846.1	98.65	0
			Skeletonema sp. FDK023 gene for 18S ribosomal RNA, partial...	AB572845.1	98.65	0
			Skeletonema sp. FDK022 gene for 18S ribosomal RNA, partial...	AB572844.1	98.65	0
			Skeletonema sp. FDK021 gene for 18S ribosomal RNA, partial...	AB572843.1	98.65	0
			Skeletonema sp. FDK019 gene for 18S ribosomal RNA, partial...	AB572841.1	98.65	0
			Skeletonema sp. FDK018 gene for 18S ribosomal RNA, partial...	AB572840.1	98.65	0
			Skeletonema sp. FDK017 gene for 18S ribosomal RNA, partial...	AB572839.1	98.65	0
			Skeletonema sp. FDK016 gene for 18S ribosomal RNA, partial...	AB572838.1	98.65	0
			Skeletonema sp. NIES-323 gene for 18S ribosomal RNA, partial...	AB488610.1	98.65	0
			Skeletonema sp. NIES-223 gene for 18S ribosomal RNA, partial...	AB488609.1	98.65	0
			Skeletonema sp. NIES-17 gene for 18S ribosomal RNA, partial...	AB488608.1	98.65	0
			Skeletonema sp. NIES-16 gene for 18S ribosomal RNA, partial...	AB488607.1	98.65	0
			Skeletonema marinoi strain MMDL5625 18S ribosomal RNA gene,...	EF138939.1	98.65	0
			Skeletonema costatum strain CCMP 781 18S ribosomal RNA gene,...	EF433519.1	98.65	0
			Skeletonema sp. CCMP 1009 18S rRNA gene, strain CCMP 1009	AJ535165.1	98.65	0
